# Cophylogeny and specificity between cryptic coral species (*Pocillopora* spp.) at Mo’orea and their symbionts (Symbiodiniaceae)

**DOI:** 10.1101/2022.03.02.482706

**Authors:** Erika C. Johnston, Ross Cunning, Scott C. Burgess

**Affiliations:** Department of Biological Science, Florida State University, 319 Stadium Drive, Tallahassee, FL, 32306-4296, USA; Daniel P. Haerther Center for Conservation and Research, John G. Shedd Aquarium, Chicago, IL, USA

**Keywords:** Coevolution, cospeciation, holobiont, mutualism, niche differences

## Abstract

The congruence between phylogenies of tightly associated groups of organisms (cophylogeny) reflects evolutionary links between ecologically important interactions. However, despite being a classic example of an obligate symbiosis, tests of cophylogeny between scleractinian corals and their photosynthetic algal symbionts have been hampered in the past because both corals and algae contain genetically unresolved and morphologically cryptic species. Here, we studied co-occurring, cryptic *Pocillopora* species from Mo’orea, French Polynesia, that differ in their relative abundance across depth. We constructed new phylogenies of the host *Pocillopora* (using genomic loci, complete mitochondrial genomes, and thousands of single nucleotide polymorphisms) and their Symbiodiniaceae symbionts (using ITS2 and psbA^ncr^ markers) and tested for cophylogeny. The analysis supported the presence of five *Pocillopora* species on the fore-reef at Mo’orea that mostly hosted either *Cladocopium latusorum* or *C. pacificum.* Only *Pocillopora* species hosting *C. latusorum,* and that have similar relative abundances across depths, also hosted taxa from *Symbiodinium* and *Durusdinium.* In general, the *Cladocopium* phylogeny mirrored the *Pocillopora* phylogeny. Within *Cladocopium* species, lineages also differed in their associations with *Pocillopora* haplotypes, except those showing evidence of nuclear introgression, and with depth in the two most common *Pocillopora* species. We also found evidence for a new *Pocillopora* species (haplotype 10), that has so far only been sampled from French Polynesia, that warrants formal identification. The linked phylogenies of these *Pocillopora* and *Cladocopium* species and lineages suggest that symbiont speciation is driven by niche diversification in the host, but there is still evidence for symbiont flexibility in rare cases.
