## Supplemental Table 1 for "Cophylogeny and specificity between cryptic coral species (*Pocillopora* spp.) at Mo’orea and their symbionts (Symbiodiniaceae)"

### Sheet: Sheet1
Sample ID	Pocillopora species or haplotype	LTER Site	Depth (m)
V11	Haplotype 10	2	10
22A53	Haplotype 10	2	10
V18	Haplotype 10	2	10
A37	Haplotype 10	1	5
C69	Haplotype 10	2	5
J03	Haplotype 10	4	5
14B56	Haplotype 10	1	10
22C41	Haplotype 10	2	10
42D57	Haplotype 10	4	10
52D16	Haplotype 10	5	10
54C43	Haplotype 10	5	10
D61	Haplotype 10	1	20
E13	Haplotype 10	2	20
F21	Haplotype 10	4	20
G35	Haplotype 10	5	20
V12	Haplotype 11	2	10
V14	Haplotype 11	2	10
V21	Haplotype 11	3	10
V06	P. grandis	1	10
61C69	P. meandrina	6	10
V08	P. meandrina	1	10
A24	P. meandrina	1	5
D59	P. meandrina	1	20
C35	P. meandrina	2	5
J21	P. meandrina	4	5
H24	P. meandrina	5	5
14A48	P. meandrina	1	10
26C63	P. meandrina	2	10
44A26	P. meandrina	4	10
42D60	P. meandrina	4	10
52A25	P. meandrina	5	10
31D03	Haplotype 2	3	10
43D12	Haplotype 2	4	10
41C67	Haplotype 3a	4	10
44B21	Haplotype 3a	4	10
63C29	Haplotype 3a	6	10
V13	Haplotype 3b	2	10
V19	Haplotype 3b	3	10
46C13	Haplotype 3b	4	10
J16	Haplotype 3f	4	5
56D73	Haplotype 3f	5	10
34D18	Haplotype 3h	3	10
56D75	Haplotype 3h	5	10
33A35	Haplotype 8a	3	10
