## Supplemental Table 2 for "Cophylogeny and specificity between cryptic coral species (*Pocillopora* spp.) at Mo’orea and their symbionts (Symbiodiniaceae)"

### Sheet: count
Species ID	LTER Site	Depth (m)	Count
Haplotype 10	1	5	1
Haplotype 10	2	5	3
Haplotype 10	4	5	1
Haplotype 10	2	10	9
Haplotype 10	3	10	4
Haplotype 10	1	20	25
Haplotype 11	4	5	6
Haplotype 11	2	10	2
Haplotype 11	5	10	2
Haplotype 11	4	20	5
Haplotype 11	5	20	7
Haplotype 2	3	10	2
Haplotype 2	4	10	1
Haplotype 2	6	10	1
Haplotype 8a	1	10	1
Haplotype 8a	2	10	11
Haplotype 8a	6	10	1
P. grandis	1	5	2
P. grandis	2	5	6
P. grandis	4	5	2
P. grandis	5	5	3
P. grandis	1	10	4
P. grandis	2	10	5
P. grandis	3	10	2
P. grandis	4	10	6
P. grandis	5	10	1
P. grandis	1	20	3
P. grandis	2	20	2
P. grandis	4	20	1
P. grandis	5	20	4
P. meandrina	1	5	7
P. meandrina	2	5	5
P. meandrina	4	5	6
P. meandrina	5	5	6
P. meandrina	1	10	3
P. meandrina	2	10	31
P. meandrina	3	10	1
P. meandrina	5	10	3
P. meandrina	6	10	4
P. meandrina	1	20	2
P. meandrina	2	20	4
P. meandrina	5	20	10
P. verrucosa	4	5	1
P. verrucosa	2	10	1
P. verrucosa	3	10	1
P. verrucosa	5	10	2
P. verrucosa	6	10	1
P. verrucosa	1	20	2
P. verrucosa	2	20	3
P. verrucosa	4	20	1
